# Design of combination therapeutics from protein response to drugs in ovarian cancer cells

**DOI:** 10.1101/2025.04.28.651139

**Authors:** Alexandra Franz, Ciyue Shen, Fabian Coscia, Kenneth Munroe, Lea Charaoui, Anil Korkut, Matthias Mann, Augustin Luna, Chris Sander

## Abstract

High-grade serous ovarian cancer (HGSOC) remains the most lethal gynecologic malignancy, and novel treatment approaches are needed. Here, we used unbiased quantitative protein mass spectrometry to assess the cellular response profile to drug perturbations in ovarian cancer cells for the rational design of potential combination therapies. Analysis of the perturbation profiles revealed proteins responding across several drug perturbations (called frequently responsive below) as well as drug-specific protein responses. The frequently responsive proteins included proteins that reflected general drug resistance mechanisms, such as changes in drug efflux pumps. Network analysis of drug-specific protein responses revealed known and potential novel markers of resistance, which were used to rationalize the design of anti-resistance drug pairs. We experimentally tested the anti-proliferative effects of 12 of the proposed drug combinations in 6 HGSOC cell lines. While response typically varies across different cell lines, 10 of the 12 combinations tested have either an additive or synergistic CI index in at least one cell line and may therefore be plausible candidates for overcoming or preventing resistance to single agents. Serendipitously, we observed an unexpectedly strong 0.05-0.11 micromolar response to GPX4 inhibitors as single agents in the OVCAR-4 cell line. We propose several drug combinations as potential therapeutic candidates in ovarian cancer, as well as GPX4 inhibitors as single agents.

**Highlights:**

- 5000-protein response to 7 drugs in an ovarian cancer cell line profiled by protein mass spectrometry
- Network analysis suggested potential pathways of drug resistance inferred from response profiles
- Demonstration of a general method for profiling adaptive response to therapeutic interventions with implications for the development of anti-resistance therapy
- Plausible anti-resistance drug combinations tested for antiproliferative effect in up to 6 ovarian cancer cell lines
- Drug combinations with additive or synergistic antiproliferative effects are plausible pre-clinical candidates for overcoming or preventing resistance to single agents
- Several combinations were synergistic in some cell lines (with PARPi, MEKi, and SRCi)
- We observed 0.05-0.11 micromolar response to GPX4 inhibitors as single agents in the OVCAR-4 cell line
