## Supplementary material for "Design of combination therapeutics from protein response to drugs in ovarian cancer cells": STable 3

	IGROV-1	OVCAR-4	OVCAR-5	OVCAR-8	OVSAHO	TOV-21G	Unit
Ruc	21.36	54.20	19.58	27.91	50.14	10.93	uM
TVB	14.33	19.21	26.46	22.92	19.90	36.51	uM
Bort	NA	NA	NA	NA	6.18	3.64	nM
Apcin	190.68	160.87	169.46	114.50	297.50	221.40	uM
GC7	105.01	80.13	21.14	5.66	83.14	65.67	uM
Novo	336.55	278.67	365.95	228.14	292.46	234.70	uM
Venetoclax	10.18	9.77	9.59	15.31	8.79	19.97	uM
Infigratinib	0.66	8.85	6.24	7.78	6.48	6.46	uM
Everolimus	0.03	3.87	11.03	17.20	3.80	1.57	uM
Palbociclib	1.77	12.53	8.51	11.45	9.31	6.20	uM
PD0325901	0.53	553.96	11.62	41.22	62.53	NA	uM
Idelalisib	4.87	108.58	61.91	65.86	20.28	58.58	uM
Bosutinib	0.27	11.38	5.50	5.94	18.71	3.93	uM
Auranofin	0.38	1.60	NA	1.10	0.11	0.23	uM
Simvastatin	7.83	14.33	10.37	1.20	0.50	9.09	uM
GPX4	0.03	0.11	0.78	0.09	0.08	0.04	uM
RSL3	0.01	0.05	0.29	0.07	0.04	0.03	uM
Onvb	34.39	135.48	37.39	32.74	NA	32.80	nM
Abir	9.21	17.92	13.17	17.92	23.18	22.16	uM
DM4	2.25	3.34	3.09	2.72	NA	0.77	nM
